# Homologous recombination substantially delays sequence but not gene content divergence of prokaryotic populations

**DOI:** 10.1101/518852

**Authors:** Jaime Iranzo, Yuri I. Wolf, Eugene V. Koonin, Itamar Sela

## Abstract

Evolution of bacterial and archaeal genomes is a highly dynamic process that involves extensive gain and loss of genes. Therefore, phylogenetic trees of prokaryotes can be constructed both by the traditional sequence-based methods (gene trees) and by comparison of gene compositions (genome trees). Comparing the branch lengths in gene and genome trees with identical topologies for 34 clusters of closely related bacterial and archaeal genomes, we found that the terminal branches of gene trees were systematically compressed compared to those of genome trees. Thus, sequence evolution seems to be significantly delayed with respect to genome evolution by gene gain and loss. The extent of this delay widely differs among bacterial and archaeal lineages. We develop and explore mathematical models demonstrating that the delay of sequence divergence can be explained by sequence homogenization that is caused by homologous recombination. Once evolving genomes become isolated by barriers that impede homologous recombination, gene and genome evolution processes settle into parallel trajectories, and genomes diverge, resulting in speciation. This model of prokaryotic genome evolution gives a mechanistic explanation of our previous finding that archaeal genomes contain a class of genes that turn over rapidly, before significant sequence divergence occurs, and provides a framework for correcting phylogenetic trees, to make them consistent with the dynamics of gene turnover.
