## Supplementary material for "Homologous recombination substantially delays sequence but not gene content divergence of prokaryotic populations": Table S1

### Sheet: genomes
ATGC	Phylum	Class	Order	Representative taxa	Lis of genomes
ATGC001-A	Proteobacteria	Gammaproteobacteria	[91347] {order} Enterobacteriales	Enterobacter	Enterobacter_cloacae.GCF_001022015.1, Enterobacter_cloacae.GCF_001022055.1, Enterobacter_cloacae.GCF_001022075.1, Enterobacter_cloacae.GCF_001022255.1, Enterobacter_cloacae_ECNIH2.GCF_000724505.1, Enterobacter_cloacae.GCF_000807425.2, Enterobacter_cloacae.GCF_000814125.3, Enterobacter_cloacae.GCF_000807405.2, Enterobacter_cloacae.GCF_000814225.1, Enterobacter_cloacae_ECNIH3.GCF_000750225.1, Enter…
ATGC001-B	Proteobacteria	Gammaproteobacteria	[91347] {order} Enterobacteriales	Escherichia coli / Salmonella enterica	Shigella_flexneri_4c.GCF_001579965.1, Shigella_sonnei.GCF_001558295.1, Escherichia_coli_O111_H_11128.GCF_000010765.1, Escherichia_coli.GCF_001007915.1, Escherichia_coli.GCF_000814145.2, Escherichia_coli_P12b.GCF_000257275.1, Escherichia_coli.GCF_001039415.1, Escherichia_coli_BL21_DE3.GCF_000022665.1, Escherichia_coli_APEC_O1.GCF_000014845.1, Escherichia_coli.GCF_001280405.1, Escherichia_albertii_…
ATGC002	Proteobacteria	Gammaproteobacteria	[91347] {order} Enterobacteriales	Klebsiella	Klebsiella_pneumoniae_pneumoniae_KPNIH1.GCF_000281535.2, Klebsiella_pneumoniae_pneumoniae_KPNIH10.GCF_000281435.2, Klebsiella_pneumoniae_pneumoniae.GCF_000784985.1, Klebsiella_pneumoniae.GCF_001022035.1, Klebsiella_pneumoniae.GCF_001456135.1, Klebsiella_pneumoniae_pneumoniae.GCF_001530015.1, Klebsiella_pneumoniae_KCTC_2242.GCF_000220485.1, Klebsiella_pneumoniae.GCF_000775955.1, Klebsiella_pneumon…
ATGC014	Firmicutes	Bacilli	[1385] {order} Bacillales	Bacillus thuringiensis / cereus / anthracis	Bacillus_cereus.GCF_001635915.1, Bacillus_thuringiensis_HD_771.GCF_000292455.1, Bacillus_thuringiensis_serovar_morrisoni.GCF_000940785.1, Bacillus_thuringiensis_serovar_kurstaki_HD73.GCF_000338755.1, Bacillus_thuringiensis.GCF_001618665.1, Bacillus_thuringiensis_serovar_kurstaki_YBT_1520.GCF_000688795.1, Bacillus_thuringiensis_serovar_galleriae.GCF_000803665.1, Bacillus_cereus_03BB108.GCF_0008328…
ATGC015	Firmicutes	Bacilli	[1385] {order} Bacillales	Bacillus subtilis / amyloliquefaciens / velezensis	Bacillus_atrophaeus.GCF_000830075.1, Bacillus_subtilis_HJ5.GCF_000973605.1, Bacillus_subtilis_XF_1.GCF_000338735.1, Bacillus_subtilis.GCF_001015095.1, Bacillus_subtilis_BSn5.GCF_000186745.1, Bacillus_subtilis_subtilis_str_OH_131_1.GCF_000706705.1, Bacillus_subtilis_subtilis.GCF_001596535.1, Bacillus_subtilis_subtilis_str_BSP1.GCF_000321395.1, Bacillus_subtilis_PY79.GCF_000497485.1, Bacillus_subti…
ATGC035	Tenericutes	Mollicutes	[2085] {order} Mycoplasmatales	Mycoplasma mycoides / capricolum	Mycoplasma_capricolum_capripneumoniae.GCF_000952915.1, Mycoplasma_capricolum_capripneumoniae.GCF_000953375.1, Mycoplasma_capricolum_capripneumoniae_87001.GCF_000835085.1, Mycoplasma_capricolum_capripneumoniae.GCF_000953235.1, Mycoplasma_capricolum_capricolum_ATCC_27343.GCF_000012765.1, Mycoplasma_leachii_PG50.GCF_000183365.1, Mycoplasma_mycoides_mycoides.GCF_000800785.1, Mycoplasma_mycoides_mycoi…
ATGC044	Proteobacteria	Alphaproteobacteria	[766] {order} Rickettsiales	Rickettsia ricketsii / conorii / massiliae	Rickettsia_conorii_Malish_7.GCF_000007025.1, Rickettsia_africae_ESF_5.GCF_000023005.1, Rickettsia_parkeri_Portsmouth.GCF_000284195.1, Rickettsia_slovaca_D_CWPP.GCF_000252365.1, Rickettsia_rickettsii_Hino.GCF_000283815.1, Rickettsia_rickettsii_Iowa.GCF_000017445.4, Rickettsia_rickettsii_Morgan.GCF_000831545.1, Rickettsia_rickettsii_R.GCF_000831525.1, Rickettsia_rickettsii_Sheila_Smith.GCF_00001822…
ATGC045	Proteobacteria	Alphaproteobacteria	[766] {order} Rickettsiales	Ehrlichia chaffeensis / ruminantium / muris	Ehrlichia_chaffeensis_Heartland.GCF_000632815.1, Ehrlichia_chaffeensis_West_Paces.GCF_000632965.1, Ehrlichia_chaffeensis_Saint_Vincent.GCF_000632925.1, Ehrlichia_chaffeensis_Wakulla.GCF_000632945.1, Ehrlichia_chaffeensis_Arkansas.GCF_000013145.1, Ehrlichia_chaffeensis_Osceola.GCF_000632905.1, Ehrlichia_chaffeensis_Jax.GCF_000632865.1, Ehrlichia_chaffeensis_Liberty.GCF_000632885.1, Ehrlichia_HF.GC…
ATGC050	Proteobacteria	Epsilonproteobacteria	[213849] {order} Campylobacterales	Helicobarcter pylori / H. cetorum	Helicobacter_cetorum_MIT_99_5656.GCF_000259275.1, Helicobacter_pylori_BM012S.GCF_000498335.1, Helicobacter_pylori_26695_1.GCF_000826985.1, Helicobacter_pylori_26695_1.GCF_000829095.1, Helicobacter_pylori.GCF_000827025.1, Helicobacter_pylori_26695_1CH.GCF_000829135.1, Helicobacter_pylori_Gambia94_24.GCF_000185205.1, Helicobacter_pylori_2018.GCF_000192335.1, Helicobacter_pylori_J99.GCF_000008785.1,…
ATGC069	Actinobacteria	Actinobacteria	[85007] {order} Corynebacteriales	Corynebacterium glutamicum / deserti / callunae	Corynebacterium_glutamicum_ATCC_13032.GCF_000011325.1, Corynebacterium_glutamicum_MB001.GCF_000445015.1, Corynebacterium_glutamicum_K051.GCF_000382905.1, Corynebacterium_glutamicum.GCF_000742715.1, Corynebacterium_glutamicum.GCF_000742735.1, Brevibacterium_flavum.GCF_000987865.1, Corynebacterium_glutamicum.GCF_000828015.1, Corynebacterium_glutamicum.GCF_001447865.1, Corynebacterium_glutamicum.GCF…
ATGC071	Proteobacteria	Gammaproteobacteria	[72274] {order} Pseudomonadales	Pseudomonas putida and related	Pseudomonas_putida_S16.GCF_000219705.1, Pseudomonas_monteilii_SB3078.GCF_000510285.1, Pseudomonas_monteilii_SB3101.GCF_000510325.1, Pseudomonas_plecoglossicida.GCF_000831585.1, Pseudomonas_putida_HB3267.GCF_000325725.1, Pseudomonas_FGI182.GCF_000511325.1, Pseudomonas_putida_BIRD_1.GCF_000183645.1, Pseudomonas_putida_S12.GCF_000495455.2, Pseudomonas_putida_KT2440.GCF_000007565.2, Pseudomonas_putid…
ATGC075	Proteobacteria	Gammaproteobacteria	[72274] {order} Pseudomonadales	Pseudomonas syringae / cichorii	Pseudomonas_syringae_lapsa.GCF_001482725.1, Pseudomonas_syringae_syringae_HS191.GCF_000988395.1, Pseudomonas_syringae_UMAF0158.GCF_001281365.1, Pseudomonas_syringae_syringae_B301D.GCF_000988485.1, Pseudomonas_syringae_syringae_B728a.GCF_000012245.1, Pseudomonas_savastanoi_phaseolicola_1448A.GCF_000012205.1, Pseudomonas_syringae_actinidiae_ICMP_18884.GCF_000648735.2, Pseudomonas_syringae_tomato_st…
ATGC076	Proteobacteria	Gammaproteobacteria	[72274] {order} Pseudomonadales	Pseudomonas fluorescens	Pseudomonas_fluorescens.GCF_000934565.1, Pseudomonas_fluorescens_PICF7.GCF_000963495.1, Pseudomonas_azotoformans.GCF_001579805.1, Pseudomonas_fluorescens_SBW25.GCF_000009225.2, Pseudomonas_trivialis.GCF_001186335.1, Pseudomonas_TKP.GCF_000508205.1, Pseudomonas_poae_RE_1_1_14.GCF_000336465.1, Pseudomonas_fluorescens.GCF_000968415.1, Pseudomonas_fluorescens_A506.GCF_000262325.2, Pseudomonas_fluores…
ATGC078	Proteobacteria	Gammaproteobacteria	[72274] {order} Pseudomonadales	Pseudomonas fluorescens / chlororaphis / protegens	Pseudomonas_URMO17WK12_I11.GCF_001511755.1, Pseudomonas_mandelii_JR_1.GCF_000257545.3, Pseudomonas_fluorescens_NCIMB_11764.GCF_000293885.2, Pseudomonas_UW4.GCF_000316175.1, Pseudomonas_fluorescens_Pf0_1.GCF_000012445.1, Pseudomonas_fluorescens.GCF_001307155.1, Pseudomonas_chlororaphis.GCF_000698865.1, Pseudomonas_chlororaphis_aurantiaca.GCF_000761195.1, Pseudomonas_chlororaphis.GCF_001602135.1, P…
ATGC081	Firmicutes	Clostridia	[186802] {order} Clostridiales	Clostridium botulinum / C. sporogenes	Clostridium_botulinum_A_ATCC_19397.GCF_000017025.1, Clostridium_botulinum_A_Hall.GCF_000017045.1, Clostridium_botulinum_A_ATCC_3502.GCF_000063585.1, Clostridium_botulinum.GCF_000829015.1, Clostridium_botulinum_H04402_065.GCF_000253195.1, Clostridium_botulinum_F_230613.GCF_000092345.1, Clostridium_botulinum_F_Langeland.GCF_000017065.1, Clostridium_botulinum_B1_Okra.GCF_000019305.1, Clostridium_bot…
ATGC088	Proteobacteria	Betaproteobacteria	[80840] {order} Burkholderiales	Burkholderia mallei / pseudomallei / thailandensis	Burkholderia_pseudomallei_B03.GCF_000770455.1, Burkholderia_pseudomallei.GCF_001318245.1, Burkholderia_pseudomallei.GCF_000755825.1, Burkholderia_pseudomallei.GCF_000954175.1, Burkholderia_pseudomallei.GCF_000756085.1, Burkholderia_pseudomallei_1026b.GCF_000959125.1, Burkholderia_pseudomallei_1026b.GCF_000260515.1, Burkholderia_pseudomallei.GCF_001277895.1, Burkholderia_mallei_NCTC_10247.GCF_0000…
ATGC089	Proteobacteria	Betaproteobacteria	[80840] {order} Burkholderiales	Burkholderia cepacia / cenocepacia / multivorans	Burkholderia_cenocepacia.GCF_001606115.1, Burkholderia_cenocepacia.GCF_001606135.1, Burkholderia_cenocepacia_H111.GCF_000236215.2, Burkholderia_cepacia.GCF_000755805.1, Burkholderia_cenocepacia_MC0_3.GCF_000019505.1, Burkholderia_cepacia_JBK9.GCF_000701165.1, Burkholderia_cepacia_ATCC_25416.GCF_001411495.1, Burkholderia_contaminans.GCF_001029145.1, Burkholderia_pyrrocinia.GCF_001028665.1, Burkhol…
ATGC093	Crenarchaeota	Thermoprotei	[2281] {order} Sulfolobales	Sulfolobus islandicus / solfataricus	Sulfolobus_islandicus_M_16_23.GCF_000245175.1, Sulfolobus_islandicus_M_16_27.GCF_000022425.1, Sulfolobus_islandicus_M_16_47.GCF_000245275.1, Sulfolobus_islandicus_M_16_43.GCF_000245235.1, Sulfolobus_islandicus_M_14_25.GCF_000022405.1, Sulfolobus_islandicus_M_16_4.GCF_000022445.1, Sulfolobus_islandicus_M_16_40.GCF_000245215.1, Sulfolobus_islandicus_M_16_2.GCF_000245095.1, Sulfolobus_islandicus_LAL…
ATGC098	Proteobacteria	Gammaproteobacteria	[91347] {order} Enterobacteriales	Serratia marcescens / liquefaciens / plymuthica	Serratia_AS12.GCF_000214195.1, Serratia_AS13.GCF_000214805.1, Serratia_plymuthica_AS9.GCF_000214235.1, Serratia_plymuthica_RVH1.GCF_000478545.1, Serratia_plymuthica_S13.GCF_000438825.1, Serratia_plymuthica_4Rx13.GCF_000176835.2, Serratia_liquefaciens.GCF_000975245.1, Serratia_liquefaciens.GCF_001559135.1, Serratia_liquefaciens_ATCC_27592.GCF_000422085.1, Serratia_proteamaculans_568.GCF_000018085.…
ATGC110	Proteobacteria	Gammaproteobacteria	[135623] {order} Vibrionales	Vibrio parahemolyticus / alginolyticus / antiquarius	Vibrio_parahaemolyticus.GCF_001433415.1, Vibrio_parahaemolyticus_RIMD_2210633.GCF_000196095.1, Vibrio_parahaemolyticus.GCF_001636035.1, Vibrio_parahaemolyticus_O1_K33_CDC_K4557.GCF_000430425.1, Vibrio_parahaemolyticus.GCF_001558495.1, Vibrio_parahaemolyticus.GCF_001244315.1, Vibrio_parahaemolyticus_BB22OP.GCF_000328405.1, Vibrio_parahaemolyticus.GCF_001304775.1, Vibrio_parahaemolyticus_UCM_V493.G…
ATGC111	Proteobacteria	Gammaproteobacteria	[135624] {order} Aeromonadales	Aeromonas hydrophila / media / salmonicida	Aeromonas_hydrophila_AL09_71.GCF_000633175.1, Aeromonas_hydrophila_pc104A.GCF_000635955.1, Aeromonas_hydrophila_ML09_119.GCF_000401555.1, Aeromonas_hydrophila.GCF_001455365.1, Aeromonas_hydrophila.GCF_001518775.1, Aeromonas_hydrophila_J_1.GCF_000819505.1, Aeromonas_hydrophila_NJ_35.GCF_001019645.1, Aeromonas_hydrophila.GCF_000940915.1, Aeromonas_hydrophila_hydrophila_ATCC_7966.GCF_000014805.1, Ae…
ATGC120	Proteobacteria	Gammaproteobacteria	[135622] {order} Alteromonadales	Shewanella baltica / putrefaciens / oneidensis	Shewanella_baltica_OS117.GCF_000215895.1, Shewanella_baltica_OS155.GCF_000015845.1, Shewanella_baltica_BA175.GCF_000147735.2, Shewanella_baltica_OS223.GCF_000021665.1, Shewanella_baltica_OS195.GCF_000018765.1, Shewanella_baltica_OS678.GCF_000178875.2, Shewanella_baltica_OS185.GCF_000017325.1, Shewanella_W3_18_1.GCF_000015185.1, Shewanella_putrefaciens_CN_32.GCF_000016585.1, Shewanella_putrefacien…
ATGC123	Proteobacteria	Alphaproteobacteria	[356] {order} Rhizobiales	Rhizobium leguminosarum / etli	Rhizobium_etli_mimosae_str_IE4771.GCF_000698845.1, Rhizobium_etli_phaseoli_str_IE4803.GCF_000816125.1, Rhizobium_etli_CIAT_652.GCF_000020265.1, Rhizobium_etli_CFN_42.GCF_000092045.1, Rhizobium_etli_mimosae_str_Mim1.GCF_000442435.1, Rhizobium_leguminosarum_trifolii_WSM1689.GCF_000517605.1, Rhizobium_leguminosarum_viciae_3841.GCF_000009265.1, Rhizobium_leguminosarum_trifolii_WSM1325.GCF_000023185.1…
ATGC127	Proteobacteria	Gammaproteobacteria	[91347] {order} Enterobacteriales	Yersinia pestis / pseudotuberculosis / enterocolitica	Yersinia_pseudotuberculosis.GCF_000750315.1, Yersinia_pseudotuberculosis.GCF_000834415.1, Yersinia_pestis_biovar_Microtus_91001.GCF_000007885.1, Yersinia_pestis.GCF_000834885.1, Yersinia_pestis_2944.GCF_001188815.1, Yersinia_pestis.GCF_000834495.1, Yersinia_pestis_CO92.GCF_000009065.1, Yersinia_pestis.GCF_000834235.1, Yersinia_pestis_D182038.GCF_000022825.1, Yersinia_pestis_Angola.GCF_000018805.1…
ATGC134	Proteobacteria	Gammaproteobacteria	[135614] {order} Xanthomonadales	Xanthomonas campestris / citri	Xanthomonas_campestris.GCF_000972745.1, Xanthomonas_axonopodis_Xac29_1.GCF_000348585.1, Xanthomonas_citri_citri.GCF_000961335.1, Xanthomonas_citri_citri.GCF_000961355.1, Xanthomonas_citri_citri_UI6.GCF_000961175.1, Xanthomonas_citri_citri.GCF_000961275.1, Xanthomonas_citri_citri.GCF_000961495.1, Xanthomonas_citri_citri.GCF_000961475.1, Xanthomonas_fuscans_fuscans.GCF_000969685.2, Xanthomonas_axon…
ATGC137	Proteobacteria	Betaproteobacteria	[206351] {order} Neisseriales	Neisseria meningitidis	Neisseria_meningitidis_M04_240196.GCF_000191505.1, Neisseria_meningitidis_MC58.GCF_000008805.1, Neisseria_meningitidis_M0579.GCF_001029835.1, Neisseria_meningitidis.GCF_000800235.1, Neisseria_meningitidis.GCF_000800415.1, Neisseria_meningitidis_M7124.GCF_000800275.1, Neisseria_meningitidis.GCF_000800315.1, Neisseria_meningitidis.GCF_000800355.1, Neisseria_meningitidis_FAM18.GCF_000009465.1, Neiss…
ATGC138	Proteobacteria	Gammaproteobacteria	[72273] {order} Thiotrichales	Francisella tularensis / philomiragia / noatunensis	Francisella_philomiragia.GCF_000833255.1, Francisella_noatunensis_orientalis_FNO24.GCF_001042545.1, Francisella_noatunensis_orientalis_FNO12.GCF_001042525.1, Francisella_philomiragia.GCF_000833315.1, Francisella_philomiragia.GCF_000833195.1, Francisella_TX077308.GCF_000219045.1, Francisella_tularensis_tularensis.GCF_000833475.1, Francisella_tularensis_tularensis_WY96_3418.GCF_000016105.1, Francis…
ATGC149	Proteobacteria	Gammaproteobacteria	[72274] {order} Pseudomonadales	Acinetobacter baumanii / pittii	Acinetobacter_baumannii.GCF_000814165.3, Acinetobacter_baumannii.GCF_001573065.1, Acinetobacter_baumannii_BJAB07104.GCF_000419385.1, Acinetobacter_baumannii.GCF_001514375.1, Acinetobacter_baumannii.GCF_001543995.1, Acinetobacter_baumannii_NCGM_237.GCF_000828795.1, Acinetobacter_baumannii_ACICU.GCF_000018445.1, Acinetobacter_baumannii.GCF_001573105.1, Acinetobacter_baumannii.GCF_000746645.1, Acine…
ATGC188	Proteobacteria	Betaproteobacteria	[80840] {order} Burkholderiales	Ralstonia solanacearum / mannitolilytica / pickettii	Ralstonia_solanacearum.GCF_001587135.1, Ralstonia_solanacearum_Po82.GCF_000215325.1, Ralstonia_solanacearum.GCF_001587155.1, Ralstonia_solanacearum.GCF_001299555.1, Ralstonia_solanacearum_GMI1000.GCF_000009125.1, Ralstonia_solanacearum_PSI07.GCF_000283475.1, Ralstonia_mannitolilytica.GCF_000954135.1, Ralstonia_mannitolilytica.GCF_001628775.1, Ralstonia_pickettii_12D.GCF_000023425.1, Ralstonia_pic…
ATGC190	Proteobacteria	Gammaproteobacteria	[135622] {order} Alteromonadales	Alteromonas mediterranea / macleodii	Alteromonas_macleodii_ATCC_27126.GCF_000172635.2, Alteromonas_macleodii_English_Channel_673.GCF_000299955.1, Alteromonas_macleodii.GCF_001578515.1, Alteromonas_macleodii.GCF_001562235.1, Alteromonas_macleodii_Balearic_Sea_AD45.GCF_000300175.1, Alteromonas_macleodii_Black_Sea_11.GCF_000299995.1, Alteromonas_mediterranea_DE1.GCF_000310085.1, Alteromonas_mediterranea_UM7.GCF_000439575.1, Alteromonas…
ATGC201	Proteobacteria	Alphaproteobacteria	[356] {order} Rhizobiales	Bartonella	Bartonella_henselae.GCF_000612965.1, Bartonella_henselae.GCF_001291465.1, Bartonella_henselae_Houston_1.GCF_000046705.1, Bartonella_henselae.GCF_000612765.1, Bartonella_quintana_RM_11.GCF_000294715.1, Bartonella_quintana_Toulouse.GCF_000046685.1, Bartonella_vinsonii_berkhoffii_str_Winnie.GCF_000341385.1, Bartonella_grahamii_as4aup.GCF_000022725.1, Bartonella_australis_Aust_NH1.GCF_000341355.1, Ba…
ATGC261	Fusobacteria	Fusobacteriia	[203491] {order} Fusobacteriales	Fusobacterium nucleatum / hwasookii	Fusobacterium_hwasookii_ChDC_F206.GCF_001455085.1, Fusobacterium_hwasookii_ChDC_F300.GCF_001455105.1, Fusobacterium_hwasookii_ChDC_F174.GCF_001455145.1, Fusobacterium_nucleatum_polymorphum.GCF_001433955.1, Fusobacterium_nucleatum_polymorphum.GCF_001457555.1, Fusobacterium_nucleatum_nucleatum_ATCC_25586.GCF_000007325.1, Fusobacterium_nucleatum_nucleatum_ChDC_F316.GCF_001296165.1, Fusobacterium_nuc…
ATGC290	Firmicutes	Bacilli	[1385] {order} Bacillales	Bacillus pumilus	Bacillus_pumilus.GCF_000972685.1, Bacillus_pumilus.GCF_001548215.1, Bacillus_pumilus.GCF_001191605.1, Bacillus_pumilus.GCF_001431145.1, Bacillus_pumilus.GCF_001431785.1, Bacillus_pumilus.GCF_000590455.1, Bacillus_pumilus.GCF_001578165.1, Bacillus_pumilus.GCF_001578205.1, Bacillus_pumilus_SAFR_032.GCF_000017885.4, Bacillus_WP8.GCF_000800825.1
ATGC296	Firmicutes	Bacilli	[186826] {order} Lactobacillales	Streptococcus anginosus / constellatus / intermedius	Streptococcus_anginosus.GCF_001412635.1, Streptococcus_anginosus_C1051.GCF_000463465.1, Streptococcus_anginosus.GCF_000831165.1, Streptococcus_anginosus_C238.GCF_000463505.1, Streptococcus_anginosus_whileyi_MAS624.GCF_000478925.1, Streptococcus_constellatus_pharyngis_C232.GCF_000463395.1, Streptococcus_constellatus_pharyngis_C818.GCF_000463445.1, Streptococcus_constellatus_pharyngis_C1050.GCF_000…

### Sheet: fit parameters
			Fit under autocatalytic scenario
ATGC	Representative taxa	tree depth	tau*	95% CI for tau		mu**	phi	R^2
ATGC001-A	Enterobacter	0.11754	0.090934	0.074415	0.11769	2.61569	7.52434	0.698522		* unreported nucleotide substitutions per site
ATGC001-B	Escherichia coli / Salmonella enterica	0.21601	0.098991	0.076125	0.13392	2.28033	4.84085	0.854525		** relative rate of substitutions with respect to gain and loss events
ATGC002	Klebsiella	0.11005	0.0308195	0.0257915	0.037191	0.571102	7.66037	0.921513
ATGC014	Bacillus thuringiensis / cereus / anthracis	0.068499	0.147476	0.07099	5.864	1.57709	2.74803	0.831171
ATGC015	Bacillus subtilis / amyloliquefaciens / velezensis	0.17352	0.443866	0.15994	6.4725	4.4788	3.77144	0.874079
ATGC035	Mycoplasma mycoides / capricolum	0.076284	0.417046	0.26555	17.0425	1.76045	5.72762	0.553911
ATGC044	Rickettsia ricketsii / conorii / massiliae	0.011218	2e-06	2.24355e-06	0.001	0.0586063	0.007192	0.897505
ATGC045	Ehrlichia chaffeensis / ruminantium / muris	0.20844	0.0086415	5e-06	0.018233	1.9388	14.484	0.965533
ATGC050	Helicobarcter pylori / H. cetorum	0.16037	0.0581595	0.05132	0.06633	0.908182	4.24613	0.886079
ATGC069	Corynebacterium glutamicum / deserti / callunae	0.17361	0.437964	0.23828	5.5025	3.13542	6.7579	0.796292
ATGC071	Pseudomonas putida and related	0.13849	0.0753725	0.06441	0.089485	1.1181	5.1498	0.899531
ATGC075	Pseudomonas syringae / cichorii	0.13356	0.010236	0.0008652	0.05878	0.496199	39.9981	0.643448
ATGC076	Pseudomonas fluorescens	0.11056	0.012829	5e-06	0.05513	0.555461	8.03167	0.528236
ATGC078	Pseudomonas fluorescens / chlororaphis / protegens	0.13697	0.008355	5e-06	0.016186	0.667481	20.5295	0.904607
ATGC081	Clostridium botulinum / C. sporogenes	0.056548	0.0369745	0.0243	5.037	0.530736	0.95021	0.896726
ATGC088	Burkholderia mallei / pseudomallei / thailandensis	0.051481	0.177893	0.06227	6.9815	1.12597	4.1117	0.680071
ATGC089	Burkholderia cepacia / cenocepacia / multivorans	0.079031	0.023633	0.00017961	0.039313	0.569707	1.47102	0.7986
ATGC093	Sulfolobus islandicus / solfataricus	0.069806	0.1048	0.06484	5.117	0.713219	4.34288	0.928023
ATGC098	Serratia marcescens / liquefaciens / plymuthica	0.10876	0.144354	0.08494	6.971	1.48379	1.93941	0.801375
ATGC110	Vibrio parahemolyticus / alginolyticus / antiquarius	0.1121	0.624762	0.14603	7.138	7.76777	8.01342	0.512699
ATGC111	Aeromonas hydrophila / media / salmonicida	0.10356	0.0695235	0.0488185	0.13253	0.955107	4.43984	0.874621
ATGC120	Shewanella baltica / putrefaciens / oneidensis	0.158	0.170641	0.13284	5.1705	1.95584	7.95213	0.636848
ATGC123	Rhizobium leguminosarum / etli	0.081574	0.054903	5e-06	5.055	0.600158	5.45371	0.517123
ATGC127	Yersinia pestis / pseudotuberculosis / enterocolitica	0.16832	0.25121	0.101035	5.317	1.56519	3.30599	0.948791
ATGC134	Xanthomonas campestris / citri	0.098316	0.283423	0.166265	8.3255	3.30524	3.71378	0.933645
ATGC137	Neisseria meningitidis	0.021635	0.0007455	5e-06	0.0019504	0.161971	16.3073	0.891366
ATGC138	Francisella tularensis / philomiragia / noatunensis	0.16688	0.207632	0.11754	1.5755	1.49101	5.21687	0.745488
ATGC149	Acinetobacter baumanii / pittii	0.090479	0.504651	0.422525	5.5045	3.78689	6.431	0.812184
ATGC188	Ralstonia solanacearum / mannitolilytica / pickettii	0.11308	0	1.4973e-09	0.005682	0.302829	10	0.92797
ATGC190	Alteromonas mediterranea / macleodii	0.12814	0.254197	0.14415	5.2645	2.20877	6.96206	0.699893
ATGC201	Bartonella	0.17143	0.762044	0.28685	21.8445	6.52661	5.13417	0.586032
ATGC261	Fusobacterium nucleatum / hwasookii	0.078561	0.0320205	0.019674	0.05126	0.4911	5.93849	0.735779
ATGC290	Bacillus pumilus	0.07435	0.423559	0.114625	5.4235	6.39861	6.75973	0.482249
ATGC296	Streptococcus anginosus / constellatus / intermedius	0.0832	0.303716	0.16622	5.3035	1.43652	3.68359	0.769987

### Sheet: model selection
	AIC values for different scenarios
	constant	linear	linear + intercept	autocatalytic	heuristic
	R = λ	R = λ*t	R = λ0 + λ1*t	R = λ0 - λ1*f	D = t^α
ATGC001-A	-1909.35	-2003.43	-2000.69	-2037.81	-2009.04
ATGC001-B	-731.787	-771.187	-770.816	-782.21	-749.127
ATGC002	-546.399	-587.213	-585.776	-606.878	-541.94
ATGC014	-718.552	-737.418	-739.907	-740.313	-740.906
ATGC015	-668.894	-749.901	-747.931	-748.986	-750.052
ATGC035	-101.292	-124.042	-113.205	-130.18	-127.924
ATGC044	-351.244	-350.711	-270.86	-349.049	-352.411
ATGC045	-470.671	-473.664	-471.508	-473.026	-466.466
ATGC050	-710.711	-730.948	-734.674	-735.457	-705.213
ATGC069	-157.541	-241.916	-225.025	-298.242	-292.676
ATGC071	-772.584	-806.667	-806.604	-817.5	-777.114
ATGC075	-76.5502	-77.83	-75.92	-76.0777	-74.1086
ATGC076	-123.148	-123.247	-121.252	-121.261	-122.387
ATGC078	-438.204	-438.68	-328.394	-436.731	-436.007
ATGC081	-328.153	-319.368	-326.071	-326.089	-328.298
ATGC088	-387.092	-447.959	-451.087	-450.831	-448.174
ATGC089	-600.312	-600.295	-598.371	-598.812	-598.627
ATGC093	-458.235	-625.601	-625.903	-632.978	-627.445
ATGC098	-545.68	-546.576	-546.374	-548.789	-550.537
ATGC110	-181.936	-231.717	-225.639	-271.61	-273.371
ATGC111	-337.761	-352.707	-351.789	-352.715	-350.07
ATGC120	-235.05	-270.569	-267.972	-276.469	-275.414
ATGC123	-108.026	-109.548	-107.641	-108.123	-108.438
ATGC127	-565.083	-617.108	-617.97	-613.767	-620.426
ATGC134	-334.083	-365.944	-365.007	-369.084	-367.155
ATGC137	-482.234	-482.389	-411.843	-480.408	-480.644
ATGC138	-257.313	-305.073	-302.518	-312.04	-307.979
ATGC149	-477.421	-685.849	-665.468	-853.832	-820.596
ATGC188	-97.3198	-97.3198	-95.3198	-95.3198	-108.319
ATGC190	-189.181	-231.872	-226.62	-249.672	-247.912
ATGC201	-169.187	-177.457	-115.384	-178.597	-178.471
ATGC261	-201.911	-208.936	-207.453	-208.445	-199.086
ATGC290	-151.185	-171.902	-169.127	-181.007	-181.373
ATGC296	-116.306	-128.962	-127.564	-132.773	-129.059
